# Discovery of a *MUC3B* gene reconstructs the membrane mucin gene cluster on human chromosome 7

**DOI:** 10.1101/2021.12.31.474548

**Authors:** Tiange Lang, Thaher Pelaseyed

## Abstract

Human tissue surfaces are coated with mucins, a family of macromolecular sugar-laden proteins serving diverse functions from lubrication to formation of selective biochemical barriers against harmful microorganisms and molecules. Membrane mucins are a distinct group of mucins that are attached to epithelial cell surfaces where they create a dense glycocalyx facing the extracellular environment. All mucin proteins carry long stretches of tandemly repeated sequences that undergo extensive O-linked glycosylation to form linear mucin domains. However, the repetitive nature of mucin domains makes them prone to recombination and render their genetic sequences particularly difficult to read with standard sequencing technologies. As a result, human mucin genes suffer from significant sequence gaps that have hampered investigation of gene function in health and disease. Here we leveraged a recent human genome assembly to identify a previously unmapped *MUC3B* gene located within a cluster of four structurally related membrane mucin genes that we entitle the MUC3 cluster at q22 locus in chromosome 7. We found that *MUC3B* shares high sequence identity with the known *MUC3A* gene, and that the two genes are governed by evolutionarily conserved regulatory elements. Furthermore, we show that *MUC3A, MUC3B, MUC12 and MUC17* in the human MUC3 cluster are exclusively expressed in intestinal epithelial cells. Our results complete existing genetic gaps in the MUC3 cluster that is a conserved genetic unit during primate evolution. We anticipate our results to be the starting point for detection of new polymorphisms in the MUC3 cluster associated with human diseases. Moreover, our study provides the basis for exploration of intestinal mucin gene function in widely used experimental models such as human intestinal organoids and genetic mouse models.
