## Supplementary tables 1-6 for "Discovery of a *MUC3B* gene reconstructs the membrane mucin gene cluster on human chromosome 7": Supplementary table 1.xlsx

### Sheet: N+C
	MUC3A N		MUC3A		MUC3A C
	Identity	BestHSP/QueryPTS length (bp)	Identity	BestHSP/QueryPTS length (bp)	Identity	BestHSP/QueryPTS length (bp)
H. sapiens	1		1	15873 of 15873	1
P. troglodytes	0.99		0.92	9499 of 10866	0.97
G. gorilla	0.98		0.82	10301 of 14784	0.93
P. abelii	0.95		0.91	9681 of 11058	0.91
N. leucogenys	0.89		0.88	2728 of 11720	0.93
M.mumatta	0.9		0.86	3556 of 11001	0.89
P. anubis	0.91		0.88	2825 of 5991	0.88
	MUC3B N		MUC3B		MUC3B C
	Identity	BestHSP/QueryPTS length (bp)	Identity	BestHSP/QueryPTS length (bp)	Identity	BestHSP/QueryPTS length (bp)
H. sapiens	1		1	39267 of 39267	1
P. troglodytes	0.98		0.86	36527 of 37746	0.96
G. gorilla	N/A		N/A	N/A	N/A
P. abelii	0.95		0.8	29591 of 70393	0.93
N. leucogenys	N/A		N/A	N/A	0.9
M.mumatta	0.9		0.8	14517 of 18582	0.89
P. anubis	0.9		0.83	5369 of 6560	0.88
	MUC12 N		MUC12		MUC12 C
	Identity	BestHSP/QueryPTS length (bp)	Identity	BestHSP/QueryPTS length (bp)	Identity	BestHSP/QueryPTS length (bp)
H. sapiens	1		1	32428 of 32428	1
P. troglodytes	0.98		0.98	7821 of 7870	0.99
G. gorilla	0.98		0.81	3668 of 6482	0.97
P. abelii	0.95		0.75	19525 of 19474	0.95
N. leucogenys	0.94		0.9	8133 of 8310	0.95
M.mumatta	0.9		0.7	12454 of 12517	0.92
P. anubis	0.9		0.71	15088 of 15532	0.93
	MUC17 N		MUC17		MUC17 C
	Identity	BestHSP/QueryPTS length (bp)	Identity	BestHSP/QueryPTS length (bp)	Identity	BestHSP/QueryPTS length (bp)
H. sapiens	1		1	12219 of 12219	1
P. troglodytes	0.98		0.87	11519 of 33452	0.98
G. gorilla	0.97		0.84	8970 of 10710	0.98
P. abelii	0.95		0.88	9899 of 10101	0.95
N. leucogenys	0.94		0.88	1917 of 3268	0.94
M.mumatta	0.91		0.81	12061 of 18179	0.93
P. anubis	0.91		0.81	12131 of 12621	0.92

### Sheet: PTS
	MUC3A		MUC3B		MUC12		MUC17
	Identity	BestHSP/QueryPTS length (bp)	Identity	BestHSP/QueryPTS length (bp)	Identity	BestHSP/QueryPTS length (bp)	Identity	BestHSP/QueryPTS length (bp)
H. sapiens	1	15873 of 15873	1	39267 of 39267	1	32428 of 32428	1	12219 of 12219
P. troglodytes	0.92	9499 of 10866	0.86	36527 of 37746	0.98	7821 of 7870	0.87	11519 of 33452
G. gorilla	0.82	10301 of 14784	N/A	N/A	0.81	3668 of 6482	0.84	8970 of 10710
P. abelii	0.91	9681 of 11058	0.8	29591 of 70393	0.75	19525 of 19474	0.88	9899 of 10101
N. leucogenys	0.88	2728 of 11720	N/A	N/A	0.9	8133 of 8310	0.88	1917 of 3268
M.mumatta	0.86	3556 of 11001	0.8	14517 of 18582	0.7	12454 of 12517	0.81	12061 of 18179
P. anubis	0.88	2825 of 5991	0.83	5369 of 6560	0.71	15088 of 15532	0.81	12131 of 12621
