## Supplementary tables 1-6 for "Discovery of a *MUC3B* gene reconstructs the membrane mucin gene cluster on human chromosome 7": Supplementary table 2.xlsx

### Sheet: Sheet1
Supplemental table 1. Binding sites for transcription factors enriched in intestinal epithelial cells identified upstream of MUC3A gene transcription start site.
Matrix ID	Name	Score	Relative score	Sequence ID	Start	End	Strand	Predicted sequence	rc predicted sq - strand
MA0039.4	KLF4	11.6695	0.909601	hPromotor_MUC3A	61	72	+	ATCCACACCCCT
MA0039.3	KLF4	12.1162	0.927279	hPromotor_MUC3A	63	73	+	CCACACCCCTC
MA0484.1	HNF4G	4.0687	0.801702	hPromotor_MUC3A	75	89	+	GCCTTGCAAAGTGCT
MA0114.2	HNF4A	5.55069	0.808756	hPromotor_MUC3A	76	90	-	CAGCACTTTGCAAGG	CCTTGCAAAGTGCTG
MA0484.2	HNF4G	9.38404	0.838331	hPromotor_MUC3A	79	91	+	TGCAAAGTGCTGG
MA0114.4	HNF4A	9.17131	0.829885	hPromotor_MUC3A	79	91	+	TGCAAAGTGCTGG
MA0144.2	STAT3	13.2158	0.957659	hPromotor_MUC3A	85	95	+	GTGCTGGGAAT
MA0484.1	HNF4G	4.93787	0.812901	hPromotor_MUC3A	142	156	-	GATGACCAAAGGAAA	TTTCCTTTGGTCATC
MA0144.2	STAT3	5.00548	0.858194	hPromotor_MUC3A	166	176	-	GTCCCAGAAAA	TTTTCTGGGAC
MA0144.2	STAT3	4.05387	0.846666	hPromotor_MUC3A	167	177	+	TTTCTGGGACC
MA0144.2	STAT3	2.80113	0.831489	hPromotor_MUC3A	189	199	+	CTTCAGATAAT
MA0114.2	HNF4A	5.59384	0.80933	hPromotor_MUC3A	248	262	+	CTGGCCTATGGGGTC
MA0144.2	STAT3	5.64016	0.865883	hPromotor_MUC3A	336	346	-	CTGCTGGGGAG	CTCCCCAGCAG
MA0640.2	ELF3	9.08619	0.831919	hPromotor_MUC3A	345	358	-	TTTCAATTCCTCCT	AGGAGGAATTGAAA
MA0484.1	HNF4G	6.70029	0.83561	hPromotor_MUC3A	379	393	+	TAGGACCAGACTCCA
MA0114.2	HNF4A	8.72404	0.850996	hPromotor_MUC3A	380	394	-	CTGGAGTCTGGTCCT	AGGACCAGACTCCAG
MA0484.2	HNF4G	8.15022	0.81422	hPromotor_MUC3A	383	395	+	ACCAGACTCCAGA
MA0114.4	HNF4A	8.08839	0.80831	hPromotor_MUC3A	383	395	+	ACCAGACTCCAGA
MA0484.1	HNF4G	12.0064	0.90398	hPromotor_MUC3A	386	400	+	AGACTCCAGAGTCCA
MA0114.2	HNF4A	11.8765	0.892958	hPromotor_MUC3A	387	401	-	TTGGACTCTGGAGTC	GACTCCAGAGTCCAA
MA0484.2	HNF4G	13.9634	0.92782	hPromotor_MUC3A	390	402	+	TCCAGAGTCCAAG
MA0114.4	HNF4A	13.8721	0.923536	hPromotor_MUC3A	390	402	+	TCCAGAGTCCAAG
MA0039.3	KLF4	8.27705	0.841649	hPromotor_MUC3A	424	434	-	CGACACCCGTG	CACGGGTGTCG
MA0640.2	ELF3	8.7789	0.826132	hPromotor_MUC3A	435	448	-	CTGCCCTTCCTCCC	GGGAGGAAGGGCAG
MA0144.2	STAT3	13.2844	0.95849	hPromotor_MUC3A	449	459	-	CTGCCTGGAAG	CTTCCAGGCAG
MA0144.2	STAT3	4.64781	0.853861	hPromotor_MUC3A	449	459	+	CTTCCAGGCAG
MA0039.3	KLF4	10.2167	0.884911	hPromotor_MUC3A	475	485	-	CCACAGCCTGC	GCAGGCTGTGG
MA0039.4	KLF4	7.25151	0.819902	hPromotor_MUC3A	476	487	-	CCCCACAGCCTG	CAGGCTGTGGGG
MA0640.2	ELF3	10.5557	0.859592	hPromotor_MUC3A	500	513	+	CAGCTCTTCCTGCC
MA0640.2	ELF3	14.6189	0.936109	hPromotor_MUC3A	514	527	+	TGACACTTCCTGGA
MA0640.1	ELF3	9.83397	0.84577	hPromotor_MUC3A	516	528	-	GTCCAGGAAGTGT	ACACTTCCTGGAC
MA0144.2	STAT3	4.99005	0.858007	hPromotor_MUC3A	519	529	+	CTTCCTGGACT
MA0144.2	STAT3	2.57034	0.828693	hPromotor_MUC3A	519	529	-	AGTCCAGGAAG	CTTCCTGGACT
MA0844.1	XBP1	8.2151	0.832268	hPromotor_MUC3A	568	581	-	AGACAGACGTCAGC	GCTGACGTCTGTCT
MA0144.2	STAT3	1.07924	0.810629	hPromotor_MUC3A	588	598	+	GTGCAGGGAGA
MA0640.2	ELF3	11.1993	0.871713	hPromotor_MUC3A	600	613	-	CCCCTCTTCCTCCC	GGGAGGAAGAGGGG
MA1148.1	PPARA::RXRA	10.9652	0.817828	hPromotor_MUC3A	605	622	+	GAAGAGGGGAGAGGTGGG
MA0039.4	KLF4	6.60266	0.806729	hPromotor_MUC3A	609	620	-	CACCTCTCCCCT	AGGGGAGAGGTG
MA0039.4	KLF4	11.1876	0.899818	hPromotor_MUC3A	614	625	-	CGCCCCACCTCT	AGAGGTGGGGCG
MA0039.4	KLF4	7.32393	0.821373	hPromotor_MUC3A	619	630	-	TGCACCGCCCCA	TGGGGCGGTGCA
MA0484.1	HNF4G	9.69958	0.874256	hPromotor_MUC3A	623	637	+	GCGGTGCAAAGGTGA
MA0114.2	HNF4A	8.67728	0.850374	hPromotor_MUC3A	624	638	-	CTCACCTTTGCACCG	CGGTGCAAAGGTGAG
MA1494.1	HNF4A(var,2)	11.9443	0.847383	hPromotor_MUC3A	624	638	+	CGGTGCAAAGGTGAG
MA0039.3	KLF4	7.97876	0.834996	hPromotor_MUC3A	635	645	-	GCACAGCCTCA	TGAGGCTGTGC
MA0039.3	KLF4	6.77106	0.80806	hPromotor_MUC3A	693	703	+	GCACGCCCCAG
MA0844.1	XBP1	9.35179	0.847224	hPromotor_MUC3A	702	715	+	AGGGCCACGTCCCT
MA0039.4	KLF4	10.4155	0.884142	hPromotor_MUC3A	744	755	+	TGCCCCAGCCCC
MA0039.4	KLF4	7.22659	0.819396	hPromotor_MUC3A	745	756	+	GCCCCAGCCCCC
