## Supplementary tables 1-6 for "Discovery of a *MUC3B* gene reconstructs the membrane mucin gene cluster on human chromosome 7": Supplementary table 3.xlsx

### Sheet: A. Total reads
A. Reads mapped to exons 3-8 of MUC3A and MUC3B in human ileum, colon, rectum, kidney and liver.
Serials	Sample	Tissue	Bases (Gb)	Number of reads	Read length	Number of reads in MUC3A N-term	Number of reads in MUC3B N-term	Number of reads in MUC12 N-term	Number of reads in MUC17 N-term	Number of reads in MUC3A C-term	Number of reads in MUC3B C-term	Number of reads in MUC3A and MUc3B C-term	Number of reads in MUC12 C-term	Number of reads in MUC17 C-term	Number of reads in MUC3A PTS	Number of reads in MUC3B PTS	Number of reads in MUC12 PTS	Number of reads in MUC17 PTS
GSE125970	GSM3587008	Ileum	124.5	414982680	300bp	346	336	146	693	1293(5)	1305(17)	1288	316	6208	20706	17442	98	3067
GSE125970	GSM3587009	Ileum	129.8	432775872	300bp	362	257	215	1141	1053(4)	1059(10)	1049	819	9055	32955	21845	191	4648
GSE125970	GSM3587010	Colon	131.9	439803104	300bp	3	1	207	0	1041(4)	1044(7)	1037	215	233	1500	2958	231	52
GSE125970	GSM3587011	Colon	123.6	412164297	300bp	16	10	431	14	1929(6)	1942(19)	1923	2546	408	4605	7967	744	104
GSE125970	GSM3587012	Rectum	122.2	407453499	300bp	7	16	462	8	2196(3)	2211(18)	2193	2926	444	5638	15892	1025	81
GSE125970	GSM3587013	Rectum	129.4	431484970	300bp	18	8	707	2	1328(1)	1342(15)	1327	2909	329	6680	13231	2571	52
GSE131685	GSM4145204	Kidney	33.7	343753198	98bp	0	0	0	0	1(0)	1(0)	1	13	0	0	2	0	0
GSE131685	GSM4145205	Kidney	4.3	165828350	26bp	0	0	0	0	0	0	0	0	0	0	0	0	0
GSE131685	GSM4145206	Kidney	22.1	221052856	98bp	0	0	0	0	0	0	0	6	0	10	5	0	0
GSE124395	GSM3531969	Human liver organoid cells	3.1	20792361	150	0	0	0	0	0	0	0	0	0	0	1	0	0
GSE124395	GSM3531970	Human liver organoid cells	2.7	18236775	150	0	0	0	0	0	0	0	0	0	0	0	0	0
GSE124395	GSM3531971	Human liver organoid cells	2.3	15588113	150	0	0	0	0	0	0	0	0	0	8	173	0	0
GSE124395	GSM3531983	Liver tissue	2	13499571	150	0	0	0	0	0	0	0	0	0	100	130	0	0
GSE124395	GSM3531984	Liver tissue	4	26444891	150	0	0	0	0	0	0	0	0	0	12	39	0	0
GSE124395	GSM3531985	Liver tissue	2.7	17785549	150	0	0	0	0	0	0	0	0	0	118	164	0	1

### Sheet: B. Unique reads (RPK)
B. Unique reads mapped to exons 3-8 in MUC3A and MUC3B.
Serials	Sample	Tissue	Bases (Gb)	Number of reads	Read length	Number of unique reads MUC3A C-term	Number of unique reads MUC3V C-term	Unique RPK MUC3A C-term	Unique RPK MUC3B C-term
GSE125970	GSM3587008	Ileum	124.5	414982680	300bp	5	17	4.53309	15.4125
GSE125970	GSM3587009	Ileum	129.8	432775872	300bp	4	10	3.62647	9.06618
GSE125970	GSM3587010	Colon	131.9	439803104	300bp	4	7	3.62647	6.34633
GSE125970	GSM3587011	Colon	123.6	412164297	300bp	6	19	5.43971	17.2257
GSE125970	GSM3587012	Rectum	122.2	407453499	300bp	3	18	2.71985	16.3191
GSE125970	GSM3587013	Rectum	129.4	431484970	300bp	1	15	0.906618	13.5993

### Sheet: C. TPM (intestine)
C. Gene expression of members of the MUC3 cluster in human ileum, colon and rectum.
Serials	Sample	Tissue	Bases (Gb)	Number of reads	Read length	Nomalizizing term	Number of reads MUC3A C-term	Number of reads MUC3B C-term	Number of reads MUC12 C-term	Number of reads MUC17 C-term	TPM MUC3A C-term	TPM MUC3B C-term	TPM MUC12 C-term	TPM MUC17 C-term
GSE125970	GSM3587008	Ileum	124.5	414982680	300	1.35845e+06	297.727	1012.27	316	6208	59.6104	202.675	66.5258	1274.14
GSE125970	GSM3587009	Ileum	129.8	432775872	300	1.41669e+06	303.714	759.286	819	9055	60.8091	152.023	172.42	1858.47
GSE125970	GSM3587010	Colon	131.9	439803104	300	1.4397e+06	381.091	666.909	215	233	76.3013	133.527	45.2628	47.8214
GSE125970	GSM3587011	Colon	123.6	412164297	300	1.34922e+06	467.52	1480.48	2546	408	93.606	296.419	535.996	83.7388
GSE125970	GSM3587012	Rectum	122.2	407453499	300	1.3338e+06	316.286	1897.71	2926	444	63.3261	379.957	615.996	91.1275							TPM = ((tag count for transcript n* read length) / length of transcript n) * 1million / normalizing term
GSE125970	GSM3587013	Rectum	129.4	431484970	300	1.41247e+06	83.9375	1259.06	2909	329	16.8058	252.087	612.417	67.5247
																					normalizing term = sum((number of tag for transcript n * read length)/ length of transcript n) for all transcrip

### Sheet: D. Statistics TPM (intestinal)
Table Analyzed	log10TPM TPM MUC3, MUC12, MUC17
Two-way ANOVA	Ordinary
Alpha	0.05
Source of Variation	% of total variation	P value	P value summary	Significant?
Interaction	52.08	0.0036	**	Yes
Row Factor	4.511	0.2377	ns	No
Column Factor	26.74	0.0077	**	Yes
ANOVA table	SS	DF	MS	F (DFn, DFd)	P value
Interaction	3.019	6	0.5032	F (6, 12) = 6,246	P=0,0036
Row Factor	0.2615	2	0.1308	F (2, 12) = 1,623	P=0,2377
Column Factor	1.55	3	0.5167	F (3, 12) = 6,413	P=0,0077
Residual	0.9667	12	0.08056
Data summary
Number of columns (Column Factor)	4
Number of rows (Row Factor)	3
Number of values	24
Compare cell means regardless of rows and columns
Number of families	1
Number of comparisons per family	66
Alpha	0.05
Tukey's multiple comparisons test	Mean Diff,	95,00% CI of diff,	Below threshold?	Summary	Adjusted P Value
Ileum:MUC3A vs. Ileum:MUC3B	-0.4647	-1,592 to 0,6622	No	ns	0.8655
Ileum:MUC3A vs. Ileum:MUC12	-0.2501	-1,377 to 0,8767	No	ns	0.998
Ileum:MUC3A vs. Ileum:MUC17	-1.408	-2,534 to -0,2807	Yes	*	0.0105
Ileum:MUC3A vs. Colon:MUC3A	-0.1473	-1,274 to 0,9796	No	ns	>0,9999
Ileum:MUC3A vs. Colon:MUC3B	-0.5191	-1,646 to 0,6078	No	ns	0.7782
Ileum:MUC3A vs. Colon:MUC12	-0.4128	-1,540 to 0,7141	No	ns	0.9282
Ileum:MUC3A vs. Colon:MUC17	-0.02163	-1,148 to 1,105	No	ns	>0,9999
Ileum:MUC3A vs. Rectum:MUC3A	0.2661	-0,8607 to 1,393	No	ns	0.9967
Ileum:MUC3A vs. Rectum:MUC3B	-0.711	-1,838 to 0,4159	No	ns	0.4147
Ileum:MUC3A vs. Rectum:MUC12	-1.009	-2,136 to 0,1182	No	ns	0.0958
Ileum:MUC3A vs. Rectum:MUC17	-0.1149	-1,242 to 1,012	No	ns	>0,9999
Ileum:MUC3B vs. Ileum:MUC12	0.2146	-0,9123 to 1,341	No	ns	0.9995
Ileum:MUC3B vs. Ileum:MUC17	-0.9428	-2,070 to 0,1840	No	ns	0.1362
Ileum:MUC3B vs. Colon:MUC3A	0.3174	-0,8094 to 1,444	No	ns	0.987
Ileum:MUC3B vs. Colon:MUC3B	-0.05438	-1,181 to 1,072	No	ns	>0,9999
Ileum:MUC3B vs. Colon:MUC12	0.0519	-1,075 to 1,179	No	ns	>0,9999
Ileum:MUC3B vs. Colon:MUC17	0.4431	-0,6838 to 1,570	No	ns	0.8943
Ileum:MUC3B vs. Rectum:MUC3A	0.7308	-0,3960 to 1,858	No	ns	0.3814
Ileum:MUC3B vs. Rectum:MUC3B	-0.2463	-1,373 to 0,8806	No	ns	0.9983
Ileum:MUC3B vs. Rectum:MUC12	-0.544	-1,671 to 0,5829	No	ns	0.7329
Ileum:MUC3B vs. Rectum:MUC17	0.3498	-0,7771 to 1,477	No	ns	0.9744
Ileum:MUC12 vs. Ileum:MUC17	-1.157	-2,284 to -0,03053	Yes	*	0.0422
Ileum:MUC12 vs. Colon:MUC3A	0.1029	-1,024 to 1,230	No	ns	>0,9999
Ileum:MUC12 vs. Colon:MUC3B	-0.2689	-1,396 to 0,8579	No	ns	0.9964
Ileum:MUC12 vs. Colon:MUC12	-0.1627	-1,290 to 0,9642	No	ns	>0,9999
Ileum:MUC12 vs. Colon:MUC17	0.2285	-0,8984 to 1,355	No	ns	0.9991
Ileum:MUC12 vs. Rectum:MUC3A	0.5163	-0,6106 to 1,643	No	ns	0.7832
Ileum:MUC12 vs. Rectum:MUC3B	-0.4609	-1,588 to 0,6660	No	ns	0.8709
Ileum:MUC12 vs. Rectum:MUC12	-0.7585	-1,885 to 0,3683	No	ns	0.3378
Ileum:MUC12 vs. Rectum:MUC17	0.1352	-0,9916 to 1,262	No	ns	>0,9999
Ileum:MUC17 vs. Colon:MUC3A	1.26	0,1334 to 2,387	Yes	*	0.0238
Ileum:MUC17 vs. Colon:MUC3B	0.8884	-0,2384 to 2,015	No	ns	0.1806
Ileum:MUC17 vs. Colon:MUC12	0.9947	-0,1321 to 2,122	No	ns	0.1032
Ileum:MUC17 vs. Colon:MUC17	1.386	0,2590 to 2,513	Yes	*	0.0119
Ileum:MUC17 vs. Rectum:MUC3A	1.674	0,5468 to 2,801	Yes	**	0.0025
Ileum:MUC17 vs. Rectum:MUC3B	0.6965	-0,4303 to 1,823	No	ns	0.44
Ileum:MUC17 vs. Rectum:MUC12	0.3989	-0,7280 to 1,526	No	ns	0.9412
Ileum:MUC17 vs. Rectum:MUC17	1.293	0,1658 to 2,419	Yes	*	0.0199
Colon:MUC3A vs. Colon:MUC3B	-0.3718	-1,499 to 0,7550	No	ns	0.9618
Colon:MUC3A vs. Colon:MUC12	-0.2655	-1,392 to 0,8613	No	ns	0.9967
Colon:MUC3A vs. Colon:MUC17	0.1256	-1,001 to 1,253	No	ns	>0,9999
Colon:MUC3A vs. Rectum:MUC3A	0.4134	-0,7135 to 1,540	No	ns	0.9276
Colon:MUC3A vs. Rectum:MUC3B	-0.5637	-1,691 to 0,5631	No	ns	0.6952
Colon:MUC3A vs. Rectum:MUC12	-0.8614	-1,988 to 0,2655	No	ns	0.2071
Colon:MUC3A vs. Rectum:MUC17	0.03236	-1,095 to 1,159	No	ns	>0,9999
Colon:MUC3B vs. Colon:MUC12	0.1063	-1,021 to 1,233	No	ns	>0,9999
Colon:MUC3B vs. Colon:MUC17	0.4975	-0,6294 to 1,624	No	ns	0.8152
Colon:MUC3B vs. Rectum:MUC3A	0.7852	-0,3417 to 1,912	No	ns	0.2991
Colon:MUC3B vs. Rectum:MUC3B	-0.1919	-1,319 to 0,9350	No	ns	0.9998
Colon:MUC3B vs. Rectum:MUC12	-0.4896	-1,616 to 0,6373	No	ns	0.828
Colon:MUC3B vs. Rectum:MUC17	0.4042	-0,7227 to 1,531	No	ns	0.9364
Colon:MUC12 vs. Colon:MUC17	0.3912	-0,7357 to 1,518	No	ns	0.9476
Colon:MUC12 vs. Rectum:MUC3A	0.6789	-0,4479 to 1,806	No	ns	0.4719
Colon:MUC12 vs. Rectum:MUC3B	-0.2982	-1,425 to 0,8287	No	ns	0.9919
Colon:MUC12 vs. Rectum:MUC12	-0.5959	-1,723 to 0,5310	No	ns	0.6323
Colon:MUC12 vs. Rectum:MUC17	0.2979	-0,8290 to 1,425	No	ns	0.9919
Colon:MUC17 vs. Rectum:MUC3A	0.2878	-0,8391 to 1,415	No	ns	0.9938
Colon:MUC17 vs. Rectum:MUC3B	-0.6894	-1,816 to 0,4375	No	ns	0.4529
Colon:MUC17 vs. Rectum:MUC12	-0.987	-2,114 to 0,1398	No	ns	0.1076
Colon:MUC17 vs. Rectum:MUC17	-0.09328	-1,220 to 1,034	No	ns	>0,9999
Rectum:MUC3A vs. Rectum:MUC3B	-0.9771	-2,104 to 0,1497	No	ns	0.1135
Rectum:MUC3A vs. Rectum:MUC12	-1.275	-2,402 to -0,1479	Yes	*	0.0219
Rectum:MUC3A vs. Rectum:MUC17	-0.381	-1,508 to 0,7458	No	ns	0.9554
Rectum:MUC3B vs. Rectum:MUC12	-0.2977	-1,425 to 0,8292	No	ns	0.992
Rectum:MUC3B vs. Rectum:MUC17	0.5961	-0,5308 to 1,723	No	ns	0.6319
Rectum:MUC12 vs. Rectum:MUC17	0.8938	-0,2331 to 2,021	No	ns	0.1758
Test details	Mean 1	Mean 2	Mean Diff,	SE of diff,	N1	N2	q	DF
Ileum:MUC3A vs. Ileum:MUC3B	1.78	2.244	-0.4647	0.2838	2	2	2.315	12
Ileum:MUC3A vs. Ileum:MUC12	1.78	2.03	-0.2501	0.2838	2	2	1.246	12
Ileum:MUC3A vs. Ileum:MUC17	1.78	3.187	-1.408	0.2838	2	2	7.013	12
Ileum:MUC3A vs. Colon:MUC3A	1.78	1.927	-0.1473	0.2838	2	2	0.7338	12
Ileum:MUC3A vs. Colon:MUC3B	1.78	2.299	-0.5191	0.2838	2	2	2.586	12
Ileum:MUC3A vs. Colon:MUC12	1.78	2.192	-0.4128	0.2838	2	2	2.057	12
Ileum:MUC3A vs. Colon:MUC17	1.78	1.801	-0.02163	0.2838	2	2	0.1078	12
Ileum:MUC3A vs. Rectum:MUC3A	1.78	1.514	0.2661	0.2838	2	2	1.326	12
Ileum:MUC3A vs. Rectum:MUC3B	1.78	2.491	-0.711	0.2838	2	2	3.543	12
Ileum:MUC3A vs. Rectum:MUC12	1.78	2.788	-1.009	0.2838	2	2	5.026	12
Ileum:MUC3A vs. Rectum:MUC17	1.78	1.895	-0.1149	0.2838	2	2	0.5725	12
Ileum:MUC3B vs. Ileum:MUC12	2.244	2.03	0.2146	0.2838	2	2	1.069	12
Ileum:MUC3B vs. Ileum:MUC17	2.244	3.187	-0.9428	0.2838	2	2	4.698	12
Ileum:MUC3B vs. Colon:MUC3A	2.244	1.927	0.3174	0.2838	2	2	1.582	12
Ileum:MUC3B vs. Colon:MUC3B	2.244	2.299	-0.05438	0.2838	2	2	0.271	12
Ileum:MUC3B vs. Colon:MUC12	2.244	2.192	0.0519	0.2838	2	2	0.2586	12
Ileum:MUC3B vs. Colon:MUC17	2.244	1.801	0.4431	0.2838	2	2	2.208	12
Ileum:MUC3B vs. Rectum:MUC3A	2.244	1.514	0.7308	0.2838	2	2	3.641	12
Ileum:MUC3B vs. Rectum:MUC3B	2.244	2.491	-0.2463	0.2838	2	2	1.227	12
Ileum:MUC3B vs. Rectum:MUC12	2.244	2.788	-0.544	0.2838	2	2	2.71	12
Ileum:MUC3B vs. Rectum:MUC17	2.244	1.895	0.3498	0.2838	2	2	1.743	12
Ileum:MUC12 vs. Ileum:MUC17	2.03	3.187	-1.157	0.2838	2	2	5.767	12
Ileum:MUC12 vs. Colon:MUC3A	2.03	1.927	0.1029	0.2838	2	2	0.5126	12
Ileum:MUC12 vs. Colon:MUC3B	2.03	2.299	-0.2689	0.2838	2	2	1.34	12
Ileum:MUC12 vs. Colon:MUC12	2.03	2.192	-0.1627	0.2838	2	2	0.8105	12
Ileum:MUC12 vs. Colon:MUC17	2.03	1.801	0.2285	0.2838	2	2	1.139	12
Ileum:MUC12 vs. Rectum:MUC3A	2.03	1.514	0.5163	0.2838	2	2	2.572	12
Ileum:MUC12 vs. Rectum:MUC3B	2.03	2.491	-0.4609	0.2838	2	2	2.296	12
Ileum:MUC12 vs. Rectum:MUC12	2.03	2.788	-0.7585	0.2838	2	2	3.779	12
Ileum:MUC12 vs. Rectum:MUC17	2.03	1.895	0.1352	0.2838	2	2	0.6738	12
Ileum:MUC17 vs. Colon:MUC3A	3.187	1.927	1.26	0.2838	2	2	6.279	12
Ileum:MUC17 vs. Colon:MUC3B	3.187	2.299	0.8884	0.2838	2	2	4.427	12
Ileum:MUC17 vs. Colon:MUC12	3.187	2.192	0.9947	0.2838	2	2	4.956	12
Ileum:MUC17 vs. Colon:MUC17	3.187	1.801	1.386	0.2838	2	2	6.905	12
Ileum:MUC17 vs. Rectum:MUC3A	3.187	1.514	1.674	0.2838	2	2	8.339	12
Ileum:MUC17 vs. Rectum:MUC3B	3.187	2.491	0.6965	0.2838	2	2	3.471	12
Ileum:MUC17 vs. Rectum:MUC12	3.187	2.788	0.3989	0.2838	2	2	1.987	12
Ileum:MUC17 vs. Rectum:MUC17	3.187	1.895	1.293	0.2838	2	2	6.441	12
Colon:MUC3A vs. Colon:MUC3B	1.927	2.299	-0.3718	0.2838	2	2	1.853	12
Colon:MUC3A vs. Colon:MUC12	1.927	2.192	-0.2655	0.2838	2	2	1.323	12
Colon:MUC3A vs. Colon:MUC17	1.927	1.801	0.1256	0.2838	2	2	0.626	12
Colon:MUC3A vs. Rectum:MUC3A	1.927	1.514	0.4134	0.2838	2	2	2.06	12
Colon:MUC3A vs. Rectum:MUC3B	1.927	2.491	-0.5637	0.2838	2	2	2.809	12
Colon:MUC3A vs. Rectum:MUC12	1.927	2.788	-0.8614	0.2838	2	2	4.292	12
Colon:MUC3A vs. Rectum:MUC17	1.927	1.895	0.03236	0.2838	2	2	0.1612	12
Colon:MUC3B vs. Colon:MUC12	2.299	2.192	0.1063	0.2838	2	2	0.5296	12
Colon:MUC3B vs. Colon:MUC17	2.299	1.801	0.4975	0.2838	2	2	2.479	12
Colon:MUC3B vs. Rectum:MUC3A	2.299	1.514	0.7852	0.2838	2	2	3.912	12
Colon:MUC3B vs. Rectum:MUC3B	2.299	2.491	-0.1919	0.2838	2	2	0.9562	12
Colon:MUC3B vs. Rectum:MUC12	2.299	2.788	-0.4896	0.2838	2	2	2.439	12
Colon:MUC3B vs. Rectum:MUC17	2.299	1.895	0.4042	0.2838	2	2	2.014	12
Colon:MUC12 vs. Colon:MUC17	2.192	1.801	0.3912	0.2838	2	2	1.949	12
Colon:MUC12 vs. Rectum:MUC3A	2.192	1.514	0.6789	0.2838	2	2	3.383	12
Colon:MUC12 vs. Rectum:MUC3B	2.192	2.491	-0.2982	0.2838	2	2	1.486	12
Colon:MUC12 vs. Rectum:MUC12	2.192	2.788	-0.5959	0.2838	2	2	2.969	12
Colon:MUC12 vs. Rectum:MUC17	2.192	1.895	0.2979	0.2838	2	2	1.484	12
Colon:MUC17 vs. Rectum:MUC3A	1.801	1.514	0.2878	0.2838	2	2	1.434	12
Colon:MUC17 vs. Rectum:MUC3B	1.801	2.491	-0.6894	0.2838	2	2	3.435	12
Colon:MUC17 vs. Rectum:MUC12	1.801	2.788	-0.987	0.2838	2	2	4.918	12
Colon:MUC17 vs. Rectum:MUC17	1.801	1.895	-0.09328	0.2838	2	2	0.4648	12
Rectum:MUC3A vs. Rectum:MUC3B	1.514	2.491	-0.9771	0.2838	2	2	4.869	12
Rectum:MUC3A vs. Rectum:MUC12	1.514	2.788	-1.275	0.2838	2	2	6.352	12
Rectum:MUC3A vs. Rectum:MUC17	1.514	1.895	-0.381	0.2838	2	2	1.899	12
Rectum:MUC3B vs. Rectum:MUC12	2.491	2.788	-0.2977	0.2838	2	2	1.483	12
Rectum:MUC3B vs. Rectum:MUC17	2.491	1.895	0.5961	0.2838	2	2	2.97	12
Rectum:MUC12 vs. Rectum:MUC17	2.788	1.895	0.8938	0.2838	2	2	4.453	12
