## Supplementary tables 1-6 for "Discovery of a *MUC3B* gene reconstructs the membrane mucin gene cluster on human chromosome 7": Supplementary table 5.xlsx

### Sheet: Sheet1
Supplemental table 4. Statistics for conserved MUC3 cluster genes
	Nucleotide length (bp)	gap (bp)	Length N-term (bp)	gap (bp)	Length C-term (bp)	gap (bp)	Length PTS (bp)	gap (bp)	# exon	# exon N-term	# exon C-term	Adjustment->	Protein length (aa)	gap (aa)	Length N-term (aa)	gap (aa)	Length C-term (aa)	gap (aa)	Length PTS (aa)	gap (aa)	# N used in coding region to indicate long gap	# N used to adjust PTS seq	# nucleotides modified to adjust N/C seq.
HomMUC3A	24603	0	2216	0	6514	0	15870	0	12	1	10	No need	5679	0	21	0	368	0	5290	0	0	0	0
GorMUC3	23316	0	2222	0	6300	0	14794	0	12	1	10	Yes	5319	4	21	0	368	0	4930	4	9	0	0
PanMUC3A	19253	0	2216	0	6171	0	10866	0	12	1	10	Yes	4010	0	21	0	368	0	3621	0	0	0	1
PonMUC3A	19704	0	2201	0	6445	0	11058	0	12	1	10	Yes	4074	1	21	0	368	0	3685	1	0	3	0
NomMUC3A	22774	2546	2175	0	6333	0	14266	2546	12	1	10	Yes	3603	851	21	0	368	0	3214	851	2545	2	0
MacMUC3A	19688	0	2209	0	6478	0	11001	0	12	1	10	No need	4055	0	21	0	368	0	3666	0	0	0	0
PapMUC3A	16805	2050	2210	0	6553	0	8041	2050	12	1	10	Yes	2923	687	21	0	368	0	2534	687	2049	4	0
HomMUC3B	47756	0	2187	0	6303	0	39267	0	12	1	10	No need	13477	0	21	0	368	0	13088	0	0	0	0
PanMUC3B	46220	0	2190	0	6284	0	37746	0	12	1	10	No need	12970	0	21	0	368	0	12581	0	0	0	0
PonMUC3B	79060	0	2211	0	6456	0	70393	0	12	1	10	Yes	23899	109	21	0	368	0	23510	109	0	176	0
NomMUC3B(C-frag)	N/A	N/A	N/A	N/A	>2240	>556	N/A	N/A	>5	N/A	>5	Cannot	>122	>3	N/A	N/A	>122	>3	N/A	N/A	0	0	4
MacMUC3B	27255	0	2179	0	6494	0	18582	0	12	1	10	No need	6583	0	21	0	369	0	6193	0	0	0	0
PapMUC3B(splitted)	N/A	N/A	>1732	>0	6850	1173	>8589	>2029	>11	1	>9	Yes	>3234	682	21	1	>348	>1	>2865	>680	2038	0	2
HomMUC12	66584	0	20962	0	13194	0	32428	0	15	4	10	Yes	11309	0	150	0	350	0	10809	0	0	1	0
GorMUC12	42027	3211	21035	1110	12599	100	8393	2001	15	4	10	Yes	3247	641	150	0	350	0	2747	641	1911	0	0
PanMUC12	41597	0	20703	0	13024	0	7870	0	15	4	10	No need	3123	0	150	0	350	0	2623	0	0	0	0
PonMUC12	53744	0	21213	0	13057	0	19474	0	15	4	10	Yes	7000	20	150	0	350	0	6500	20	0	30	1
NomMUC12	43889	5741	19801	1938	15778	3803	8310	0	>14	4	>9	Yes	>3242	>2	151	0	>321	>1	2770	1	0	1	3
MacMUC12	45773	0	21132	0	12124	0	12517	0	15	4	10	Yes	4671	3	150	3	349	0	4172	0	0	0	7
PapMUC12	48881	1915	19644	313	12103	0	17134	1602	15	4	10	Yes	6211	539	150	1	349	0	5712	538	1603	2	3
HomMUC17	37906	0	11465	0	14222	0	12219	0	13	2	10	No need	4493	0	62	0	359	0	4072	0	0	0	0
GorMUC17	45202	10810	16939	8353	15098	10	13157	2447	13	2	10	Yes	>4786	>821	>41	>2	359	0	4386	819	2517	0	0
PanMUC17	59135	0	11479	0	14204	0	33452	0	13	2	10	Yes	11572	0	62	0	359	0	11151	0	0	4	0
PonMUC17	35764	0	11478	0	14185	0	10101	0	13	2	10	No need	3787	0	62	0	359	0	3366	0	0	0	0
NomMUC17	30711	1604	11899	615	14555	0	4257	989	13	2	10	Yes	1840	332	62	0	359	0	1419	332	988	4	0
MacMUC17	43683	0	10797	0	14707	0	18179	0	13	2	10	Yes	6505	64	62	0	354	0	6089	64	0	91	0
PapMUC17	38282	2324	10796	0	14815	2274	12671	50	>9	2	>6	Yes	>4497	>25	62	0	>192	>2	4225	23	50	10	3
