## Supplementary tables 1-6 for "Discovery of a *MUC3B* gene reconstructs the membrane mucin gene cluster on human chromosome 7": Supplementary table 6.xlsx

### Sheet: Sheet1
Segment	File	Experiment	Sample details	Target
Duodeum	ENCFF089QAD	ENCSR191OEG	Homo sapiens duodenal mucosa tissue male adult (59 years)	H3K9ac
Duodeum	ENCFF658QBC	ENCSR149XIH	Homo sapiens duodenal mucosa tissue male adult (76 years)	H3K4me3
Duodeum	ENCFF085AEJ	ENCSR245YZT	Homo sapiens duodenal mucosa tissue male adult (76 years)	H3K36me3
Duodeum	ENCFF293ISY	ENCSR062ARL	Homo sapiens duodenal mucosa tissue male adult (59 years)	H3K27me3
Duodeum	ENCFF577VOZ	ENCSR246ARY	Homo sapiens duodenal mucosa tissue male adult (76 years)	H3K4me1
Duodeum	ENCFF218PDV	ENCSR191OEG	Homo sapiens duodenal mucosa tissue male adult (59 years)	H3K9ac
Duodeum	ENCFF830TIW	ENCSR149XIH	Homo sapiens duodenal mucosa tissue male adult (76 years)	H3K4me3
Duodeum	ENCFF901VHY	ENCSR245YZT	Homo sapiens duodenal mucosa tissue male adult (76 years)	H3K36me3
Duodeum	ENCFF574SCO	ENCSR062ARL	Homo sapiens duodenal mucosa tissue male adult (59 years)	H3K27me3
Duodeum	ENCFF210HBA	ENCSR246ARY	Homo sapiens duodenal mucosa tissue male adult (76 years)	H3K4me1
Duodeum	ENCFF918HLY	ENCSR485FST	Homo sapiens duodenal mucosa tissue male adult (76 years)	H3K9ac
Duodeum	ENCFF351YKP	ENCSR485FST	Homo sapiens duodenal mucosa tissue male adult (76 years)	H3K9ac
Duodeum	ENCFF117OMY	ENCSR746QFI	Homo sapiens duodenal mucosa tissue male adult (59 years)	H3K9me3
Duodeum	ENCFF488UTF	ENCSR746QFI	Homo sapiens duodenal mucosa tissue male adult (59 years)	H3K9me3
Duodeum	ENCFF688OWS	ENCSR203BQB	Homo sapiens duodenal mucosa tissue male adult (76 years)	H3K9me3
Duodeum	ENCFF215WGG	ENCSR203BQB	Homo sapiens duodenal mucosa tissue male adult (76 years)	H3K9me3
Duodeum	ENCFF872SDP	ENCSR176WAS	Homo sapiens duodenal mucosa tissue male adult (59 years)	H3K36me3
Duodeum	ENCFF267PQX	ENCSR799TMR	Homo sapiens duodenal mucosa tissue male adult (59 years)	H3K4me3
Duodeum	ENCFF243BGZ	ENCSR799TMR	Homo sapiens duodenal mucosa tissue male adult (59 years)	H3K4me3
Colon	ENCFF164DXJ	ENCSR375DWY	Homo sapiens colonic mucosa tissue female adult (73 years)	H3K9ac
Colon	ENCFF429LOR	ENCSR375DWY	Homo sapiens colonic mucosa tissue female adult (73 years)	H3K9ac
Colon	ENCFF638VOA	ENCSR175XPY	Homo sapiens colonic mucosa tissue female adult (56 years)	H3K27ac
Colon	ENCFF746LJC	ENCSR175XPY	Homo sapiens colonic mucosa tissue female adult (56 years)	H3K27ac
Colon	ENCFF076NFC	ENCSR831LTX	Homo sapiens colonic mucosa tissue female adult (56 years)	H3K27me3
Colon	ENCFF829QZN	ENCSR831LTX	Homo sapiens colonic mucosa tissue female adult (56 years)	H3K27me3
Colon	ENCFF607LGN	ENCSR577DVK	Homo sapiens colonic mucosa tissue female adult (73 years)	H3K4me3
Colon	ENCFF861DEQ	ENCSR577DVK	Homo sapiens colonic mucosa tissue female adult (73 years)	H3K4me3
Colon	ENCFF087QEY	ENCSR142BBV	Homo sapiens colonic mucosa tissue female adult (73 years)	H3K36me3
Colon	ENCFF924JMN	ENCSR142BBV	Homo sapiens colonic mucosa tissue female adult (73 years)	H3K36me3
Colon	ENCFF877MFN	ENCSR322FGP	Homo sapiens colonic mucosa tissue female adult (56 years)	H3K4me3
Colon	ENCFF816RWN	ENCSR322FGP	Homo sapiens colonic mucosa tissue female adult (56 years)	H3K4me3
Colon	ENCFF932HOT	ENCSR327XTS	Homo sapiens colonic mucosa tissue female adult (73 years)	H3K27ac
Colon	ENCFF922UBS	ENCSR327XTS	Homo sapiens colonic mucosa tissue female adult (73 years)	H3K27ac
Colon	ENCFF684CBW	ENCSR328KRD	Homo sapiens colonic mucosa tissue female adult (56 years)	H3K9ac
Colon	ENCFF256GHU	ENCSR273TNG	Homo sapiens colonic mucosa tissue female adult (73 years)	H3K4me1
Colon	ENCFF260ELZ	ENCSR273TNG	Homo sapiens colonic mucosa tissue female adult (73 years)	H3K4me1
Colon	ENCFF942EMM	ENCSR749ANR	Homo sapiens colonic mucosa tissue female adult (56 years)	H3K9me3
Colon	ENCFF822WXS	ENCSR749ANR	Homo sapiens colonic mucosa tissue female adult (56 years)	H3K9me3
Stomach	ENCFF854JKJ	ENCSR202RXT	Homo sapiens stomach tissue female embryo (98 days)	H3K4me3
Stomach	ENCFF905GLU	ENCSR202RXT	Homo sapiens stomach tissue female embryo (98 days)	H3K4me3
Stomach	ENCFF702RNS	ENCSR552MZH	Homo sapiens stomach tissue male adult (34 years)	H3K36me3
Stomach	ENCFF012YOU	ENCSR552MZH	Homo sapiens stomach tissue male adult (34 years)	H3K36me3
Stomach	ENCFF285DLF	ENCSR885CMN	Homo sapiens stomach tissue male child (3 years)	H3K9me3
Stomach	ENCFF306TOR	ENCSR885CMN	Homo sapiens stomach tissue male child (3 years)	H3K9me3
Stomach	ENCFF949NNQ	ENCSR129NCV	Homo sapiens stomach tissue male adult (34 years)	H3K4me3
Stomach	ENCFF710OZO	ENCSR129NCV	Homo sapiens stomach tissue male adult (34 years)	H3K4me3
Stomach	ENCFF623QXD	ENCSR582UTE	Homo sapiens stomach tissue female adult (30 years)	H3K27ac
Stomach	ENCFF796QJL	ENCSR582UTE	Homo sapiens stomach tissue female adult (30 years)	H3K27ac
Stomach	ENCFF480IYA	ENCSR743DDX	Homo sapiens stomach tissue female embryo (96 days)	H3K27ac
Stomach	ENCFF218KJG	ENCSR743DDX	Homo sapiens stomach tissue female embryo (96 days)	H3K27ac
Stomach	ENCFF330FVQ	ENCSR354IST	Homo sapiens stomach tissue female embryo (96 days)	H3K27me3
Stomach	ENCFF226QEP	ENCSR354IST	Homo sapiens stomach tissue female embryo (96 days)	H3K27me3
Stomach	ENCFF095JQS	ENCSR697YSL	Homo sapiens stomach tissue female embryo (98 days)	H3K36me3
Stomach	ENCFF413VKO	ENCSR697YSL	Homo sapiens stomach tissue female embryo (98 days)	H3K36me3
Stomach	ENCFF370VGA	ENCSR098YIU	Homo sapiens stomach tissue female embryo (96 days)	H3K4me1
Stomach	ENCFF418IUK	ENCSR098YIU	Homo sapiens stomach tissue female embryo (96 days)	H3K4me1
Stomach	ENCFF546JRQ	ENCSR166CNR	Homo sapiens stomach tissue female adult (53 years)	H3K36me3
Stomach	ENCFF084AJV	ENCSR166CNR	Homo sapiens stomach tissue female adult (53 years)	H3K36me3
Stomach	ENCFF354AQE	ENCSR166CNR	Homo sapiens stomach tissue female adult (53 years)	H3K36me3
Stomach	ENCFF542LHD	ENCSR166CNR	Homo sapiens stomach tissue female adult (53 years)	H3K36me3
Stomach	ENCFF828YSZ	ENCSR166CNR	Homo sapiens stomach tissue female adult (53 years)	H3K36me3
Stomach	ENCFF583TGS	ENCSR166CNR	Homo sapiens stomach tissue female adult (53 years)	H3K36me3
Stomach	ENCFF983FBH	ENCSR489ZLL	Homo sapiens stomach tissue female adult (53 years)	H3K4me3
Stomach	ENCFF290ETW	ENCSR489ZLL	Homo sapiens stomach tissue female adult (53 years)	H3K4me3
Stomach	ENCFF883GGF	ENCSR257BCD	Homo sapiens stomach tissue male adult (34 years)	H3K4me1
Stomach	ENCFF510QHX	ENCSR257BCD	Homo sapiens stomach tissue male adult (34 years)	H3K4me1
Stomach	ENCFF116RGG	ENCSR447GWQ	Homo sapiens stomach tissue female embryo (96 days)	H3K9me3
Stomach	ENCFF162VIG	ENCSR447GWQ	Homo sapiens stomach tissue female embryo (96 days)	H3K9me3
Stomach	ENCFF015VNH	ENCSR437QMD	Homo sapiens stomach tissue male child (3 years)	H3K27ac
Stomach	ENCFF571SWC	ENCSR437QMD	Homo sapiens stomach tissue male child (3 years)	H3K27ac
Stomach	ENCFF034RXK	ENCSR001SHB	Homo sapiens stomach tissue male adult (34 years)	H3K27ac
Stomach	ENCFF472TGU	ENCSR001SHB	Homo sapiens stomach tissue male adult (34 years)	H3K27ac
Stomach	ENCFF925BCL	ENCSR527BFF	Homo sapiens stomach tissue male adult (34 years)	H3K27me3
Stomach	ENCFF515FXV	ENCSR527BFF	Homo sapiens stomach tissue male adult (34 years)	H3K27me3
Stomach	ENCFF557RFM	ENCSR133NBJ	Homo sapiens stomach tissue female adult (53 years)	H3K27ac
Stomach	ENCFF026WLD	ENCSR133NBJ	Homo sapiens stomach tissue female adult (53 years)	H3K27ac
Stomach	ENCFF772HIG	ENCSR245QTD	Homo sapiens stomach tissue male child (3 years)	H3K4me1
Stomach	ENCFF882JPE	ENCSR245QTD	Homo sapiens stomach tissue male child (3 years)	H3K4me1
